# Synthetic germ granules reveal a direct role of Vasa/DDX4 in RNA localization and translational activation

**DOI:** 10.64898/2026.02.01.703065

**Authors:** Ruoyu Chen, Henoc Zinga, Jay S. Goodman, Ruth Lehmann

## Abstract

Cytoplasmic RNA granules, including stress granules, P bodies, neuronal RNA granules, and germ granules, are essential for RNA storage and regulation across a wide range of organisms. However, dissecting the contributions of individual factors to granule function is challenging because of the interdependence of components *in vivo*. This is especially true for DEAD-box helicases, common regulators of mRNA granules, whose specific contributions remain unclear. In this study, we developed a synthetic approach to de novo generate germ granules, enabling us to identify the minimal machinery needed for RNA localization and translational activation. Using a self-assembling PopTag-based scaffold derived from Caulobacter fused to the RNA-binding domain (RBD) of the germplasm organizer Oskar, we found that the recruitment of endogenous germ granule mRNAs (*nanos* and *pgc*) depended on the DDX4 protein Vasa. By employing orthogonal RNA tethering approaches, we demonstrate that Vasa is both necessary and sufficient for localized mRNA translation. Consistent with these findings, acute depletion of Vasa from endogenous germ granules specifically reduced Nanos translation without affecting mRNA localization, confirming Vasa as a core factor linking RNA recruitment to localized translational activation. These *in vivo* reconstitution experiments reveal a two-component module in which a scaffold RBD and the Vasa helicase, but not other DEAD-box helicases, enable RNP condensates to accumulate specific RNAs and promote their translation. Overall, our study uncovers previously unrecognized functions of an RNA helicase within ribonucleoprotein condensates and demonstrates the power of synthetic biology to analyze complex biomolecular condensates in living organisms.
