## Supplemental Table for "Synthetic germ granules reveal a direct role of Vasa/DDX4 in RNA localization and translational activation"

### Sheet: Sheet1
Figure	genotype	staining	fly source
Fig 1C left, Fig 1D right,	vasaGFP		VasaGFP crispr KI strain (DGRC #118616)
Fig 1C right, Fig 1D left, Fig 1E top, Fig 1F top	UAS-NanoPop::OSK-bcd3'UTR/vasaGFP; MataGAL4VP16/+		VasaGFP crispr KI strain (DGRC #118616). UAS-NanoPop::OSK-bcd3'UTR made in this work. MataGAL4VP16: BDSC #7063.
Fig 1E top	Top: UAS-NanoPop::OSK-bcd3'UTR/VasaGFP; MataGAL4VP16/+ Bottom: vasaGFP	nanos-CALFluor590 smFISH
Fig 1F top	Top: UAS-NanoPop::OSK-bcd3'UTR/VasaGFP; MataGAL4VP16/+ Bottom: vasaGFP	pgc-Quasar670 smFISH
Fig 1G,H, I	UAS-NanoPop::OSK-bcd3'UTR/UAS-suntag-nanos; MataGAL4VP16/vasaGFP	suntag-Quasar670 smFISH; rabbit anti-GCN4 (C11L34 Novus Biologicals); anti-rabbit AF568	VasaGFP transgenic strain (Lehmann lab)
Fig 1K	UAS-NanoPop::OSK-bcd3'UTR/VasaGFP; MataGAL4VP16/+	Mouse Anti-Hunchback antibody [abcam F18-1G10.2] ; anti-mouse Cy3
fig S1C	UAS-NanoPop::OSK-bcd3'UTR/VasaGFP; MataGAL4VP16/UAS-suntag-nanos-SREmut	suntag-Quasar670 smFISH; rabbit anti-GCN4; anti-rabbit AF568	UAS-suntag-nanos-SREmut (Lehmann lab, ref)
fig S1D,E	UAS-NanoPop::OSK-bcd3'UTR/VasaGFP; MataGAL4VP16/+	Rabbit anti-Vasa; anti-rabbit AF568
fig S1F	UAS-NanoPop::OSK-bcd3'UTR/VasaGFP; MataGAL4VP16/+	gcl-Quasar670 smFISH
Fig 2A	UAS-NanoPop::OSK-bcd3'UTR/VasaGFP; MataGAL4VP16/+	nanos-CALFluor590 smFISH
	UAS-NanoPop-bcd3'UTR/VasaGFP; MataGAL4VP16/+	nanos-CALFluor590 smFISH	UAS-NanoPop-bcd3'UTR made in this work
	UAS-NanoPop::G3BP1-bcd3'UTR/VasaGFP; MataGAL4VP16/+	nanos-CALFluor590 smFISH	UAS-NanoPop::G3BP1-bcd3'UTR made in this work
	UAS-NanoPop::OSK-bcd3'UTR/UAS-GFP; MataGAL4VP16/+	nanos-CALFluor590 smFISH	UAS-GFP: BDSC #5430.
	UAS-NanoPop::OSK-bcd3'UTR/VasaE400QGFP; MataGAL4VP16/+	nanos-CALFluor590 smFISH	VasaE400QGFP transgenic strain made in this work
	UAS-NanoPop::OSK-bcd3'UTR/+; MataGAL4VP16/BelleGFP	nanos-CALFluor590 smFISH	Belle-GFP protein trap strain DGRC #115578
Fig S2A	Top left: vas1/+; oskgfp/+ Top right: vas1/Df(vas); oskgfp/+. Bottom right: vas1/vasI256N; oskgfp/+	nanos-CALFluor590 smFISH	vas1 allele, oskgfp (CRISPR-KI), Df(vas), vasI256N : Lehmann lab
Fig S2A bottom left	vas1/vasR378A-mApple	nanos-Quasar670 smFISH; rabbit anti-Oskar, anti-rabbit-AF488	vasR378A-mApple (CRISPR) made in this study
Fig S2B left	UAS-NanoPop::OSK-bcd3'UTR/VasaGFP; MataGAL4VP16/+	Rabbit anti-Aub; anti-rabbit AF568
Fig S2B right	vasaGFP	Rabbit anti-Aub; anti-rabbit AF568
Fig S2C	UAS-NanoPop::OSK-bcd3'UTR/+; MataGAL4VP16/UAS-GFP-Aub	nanos-CALFluor590 smFISH	UAS-GFP-Aub: BDSC #42219.
Fig 3C left	MatGAL4VP/UAS-NanoPop-bcd3'UTR; +/MCP-GFP		MCP-GFP: BDSC #604922
Fig 3C right	UAS-NanoPop-bcd3'UTR/VasaGFP; MCPGFP, MatGALVP16/+		UAS-suntag-nanos-24xMS2 made in this study
Fig 3D top	MatGAL4VP/UAS-NanoPop-bcd3'UTR; UAS-suntag-nos-24xMS2/MCP-GFP	suntag-Quasar670 smFISH; rabbit anti-GCN4 ; anti-rabbit AF568
Fig 3D bottom	UAS-NanoPop-bcd3'UTR/VasaGFP; MCPGFP, MataGALVP16/UAS-suntag-nanos-24xMS2	suntag-Quasar670 smFISH; rabbit anti-GCN4 ; anti-rabbit AF568
Fig 3E, S3E	me31bGFP/UAS-NanoPop-bcd3'UTR; MataGAL4VP16, MCP-GFP/UAS-suntag-nanos-24xMS2	suntag-Quasar670 smFISH; rabbit anti-GCN4 ; anti-rabbit AF568	Me31BGFP: Nakamura lab
	UAS-NanoPop-bcd3'UTR/MatGAL4VP16; MCPGFP, VasaE400QGFP/UAS-suntag-nanos-24xMS2	suntag-Quasar670 smFISH; rabbit anti-GCN4 ; anti-rabbit AF568
	UAS-NanoPop-bcd3'UTR/MatGAL4VP16; MCPGFP, BelleGFP/UAS-suntag-nanos-24xMS2	suntag-Quasar670 smFISH; rabbit anti-GCN4 ; anti-rabbit AF568
Fig 3F, S3F	UAS-NanoPop-bcd3'UTR/VasaGFP; MCPGFP, MatGALVP16/UAS-suntag-nanos-SREmut-24xMS2
Fig S3B	UAS-NanoPop-bcd3'UTR/VasaGFP; MCPGFP, MatGALVP16/+	rabbit anti-Vasa, anti-rabbit AF568
	MatGAL4VP/UAS-NanoPop-bcd3'UTR; +/MCP-GFP	rabbit anti-Vasa, anti-rabbit AF568
Fig S3C	UAS-NanoPop-bcd3'UTR/VasaGFP; MCPGFP, MatGALVP16/suntag-nanos		suntag-nanos (CRISPR): Lehmann lab
Fig 4B-E	Vasa-mApple/+; OskarGFP/+	nanos Quasar-670 smFISH
Fig 4F	;;UAS-Vasa/MatGAL4VP16	rabbit anti-Vasa; anti-rabbit AF568	UAS-Vasa: Nakamura lab
Fig S4A	Vasa-GFP-AID/vas1; UAS-TIR/MatGAL4VP16	nanos Quasar-670 smFISH	Vasa-GFP-AID: BDSC#76126 UAS-TIR: BDSC#76125
Fig S4B	suntag-nanos	suntag-Quasar670 smFISH; rabbit anti-GCN4 ; anti-rabbit AF568
Fig S4C	Vasa-mApple/+; OskarGFP/+	nanos Quasar-670 smFISH
Fig S4D	OskarGFP	gcl-Quasar670 smFISH
Fig S4E	TudorGFP
Fig 5A-C	Vasa-mApple/+; suntag-nanos/+	suntag-Quasar670 smFISH; rabbit anti-GCN4 ; anti-rabbit AF488
Fig 5D-F	Vasa-mApple/+; MataGAL4VP16, suntag-nanos/UAS-Vasa	suntag-Quasar670 smFISH; rabbit anti-GCN4 ; anti-rabbit AF488
Fig 5G-I, S5C,D	Vasa-mApple/ MataGAL4VP16; UAS-suntag-nanos-SREmut/+	suntag-Quasar670 smFISH; rabbit anti-GCN4 ; anti-rabbit AF488
Fig S5A,B	MataGAL4VP16/+; UAS-suntag-nanos-tub3'UTR/+	suntag-Quasar670 smFISH; rabbit anti-GCN4 ; anti-rabbit AF488
